# Context-dependent presynaptic inhibition of somatostatin interneuron inputs to Layer 1 of the visual cortex

**DOI:** 10.1101/2025.09.25.678558

**Authors:** Mansour Alyahyay, Dimitri Dumontier, Deyl S. Djama, Morris Jackson, Abdullah Lugtum, Edenia Da Cunha Menezes, Haojie Ye, Jun Chen Qian, Giulia Sansone, Mohammed Soheib, Andrea M.C. Mirow, Leena Ali Ibrahim, Gabrielle Pouchelon

## Abstract

Layer 1 of the cortex is a critical site for integrating top-down inputs onto the distal dendrites of pyramidal neurons, where inhibitory neurons modulate these inputs to enable context-dependent sensory processing. Yet, it remains unclear how behavioral context dynamically regulates inhibition in Layer 1. We discover a circuit motif in which NDNF cortical interneurons (cINs) presynaptically inhibit the axonal outputs of somatostatin (SST) cINs in Layer 1 of the visual cortex. Using combinatorial genetics, monosynaptic retrograde tracing, super-resolution imaging, optogenetics, slice electrophysiology, and *in vivo* calcium imaging, we show that NDNF cINs form direct contacts onto SST axons and suppress their output, thereby modulating inhibitory responses in L2/3 pyramidal neurons. This presynaptic inhibitory circuit is preferentially engaged during locomotion and low-contrast visual conditions. By dynamically modulating Layer 1-mediated inhibitory output onto pyramidal neurons, this circuit motif enables context-dependent modulation of visual processing.
