## Supplemental Table 1 for "Context-dependent presynaptic inhibition of somatostatin interneuron inputs to Layer 1 of the visual cortex"

### Sheet: Neuroglancer Links
NEUROGLANCER LINKS TO SOURCE DATA OF EM ANNOTATIONS
README
This file is the links for the source data of the MICrONS dataset analysis (all axo-axonic synpases and axo-axonic contacts are annotated onto each cell (DistTC). Each row of the table is a DistTC.
Authentication is requested to visualize the MICrONS dataset and these links. Upon link opening for the first time, sign up using a Google account via the proposed link.
Files open on an example synapse for each SST-DistTC. The DistTC is visible, while all upper layers (UL) InhTC and SparTC are hidden and can be displayed from the layers on the left.
For navigation in neuroglancer, follow MICrONS tutorial: https://www.microns-explorer.org/cortical-mm3
Cell ID (DistTC)	Neuroglancer link	Video filenames
864691135783980595	https://ngl.microns-explorer.org/#!middleauth+https://global.daf-apis.com/nglstate/api/v1/5403391906807808	1_synapse.mp4
864691134989461882	https://ngl.microns-explorer.org/#!middleauth+https://global.daf-apis.com/nglstate/api/v1/5401135337701376	2_contact.mp4
864691135213036160	https://ngl.microns-explorer.org/#!middleauth+https://global.daf-apis.com/nglstate/api/v1/5696842359635968	3_synapse.mp4
864691136137926781	https://ngl.microns-explorer.org/#!middleauth+https://global.daf-apis.com/nglstate/api/v1/6017400532107264	4_synapse.mp4
864691136991186069	https://ngl.microns-explorer.org/#!middleauth+https://global.daf-apis.com/nglstate/api/v1/5182216224112640	5_synapse.mp4
864691136905303986	https://ngl.microns-explorer.org/#!middleauth+https://global.daf-apis.com/nglstate/api/v1/4851259197620224	6_synapse.mp4
864691135491239007	https://ngl.microns-explorer.org/#!middleauth+https://global.daf-apis.com/nglstate/api/v1/6115238377160704	7_synapse.mp4
864691135866001884	https://ngl.microns-explorer.org/#!middleauth+https://global.daf-apis.com/nglstate/api/v1/6645643685658624	8_synapse.mp4
