## Supplemental Table 2 for "Context-dependent presynaptic inhibition of somatostatin interneuron inputs to Layer 1 of the visual cortex"

### Sheet: Figure 1 + ED Fig 1-4
Figures	Mean +/- CI95 or SEM		Tests / P values
Fig. 1 Bii: SST : N= 3 mice PV: N=4 mice	Mean +/-SEM Count PV: 5.333+/- 0.6667 Count SST: 0.7500+/-0.2500 Retrograde per starters: PV: 0.2504+/- 0.06537 SST :0.02324+/- 0.008618		Two-way Student T-test Count p = 0.0008 Per starters: p = 0.0095
Fig. 1Ciii: ChrMine and GCaMP positive neuron counts across layers N=2 mice, n = 2-3 slices	ChrMine: Mean +/- CI95 L1: 0.108173 +/- [0.068309, 0.163227] L2/3: 0.015083 +/- [0.006957, 0.023423] L4: 0.014033 +/- [0.005796, 0.024074] L5: 0.015348 +/- [0.012619, 0.018027] L6: 0.003929 +/- [0.001047, 0.006810] GCaMP8m: L1: 0 L2/3: 0.076563 +/- [0.056714, 0.096412] L4: 0.216014 +/- [0.150471, 0.281482] L5: 0.255657 +/- [0.192616, 0.330375] L6: 0.102724 +/- [0.070571, 0.132865]
Fig. 1G: SST axons tuning curves N = 5, n = 1182/1262 (93.66%) visually resonsive ROIs	Vis.Response : direction -135: mean = 4.069, 95% CI = [3.851, 4.266] direction: -90: mean = 3.920, 95% CI = [3.705, 4.147] direction: -45: mean = 4.274, 95% CI = [4.071, 4.512] direction: 0: mean = 8.003, 95% CI = [7.647, 8.371] direction: 45: mean = 4.128, 95% CI = [3.908, 4.331] direction: 90: mean = 4.075, 95% CI = [3.860, 4.288] direction: 135: mean = 4.298, 95% CI = [4.071, 4.531] direction:…		Mixed-effects model: -135 p value = 6.1e-17 -90 p value = 7.6e-26 -45 p value = 1.1e-21 0 p value = 3.3e-38 45 p value = 8.7e-18 90 p value = 2.3e-28 135 p value = 1.7e-30 180 p value = 7.1e-38
Fig. 1H: SST somas tuning curves N = 5, n = 144/147 (97.96%)	Vis. Response: direction: -135: mean = 2.020, 95% CI = [1.285, 1.882] direction: -90: mean = 2.214, 95% CI = [1.336, 2.001] direction: -45: mean = 2.070, 95% CI = [1.283, 1.891] direction: 0: mean = 4.396, 95% CI = [2.858, 3.727] direction: 45: mean = 2.072, 95% CI = [1.358, 2.043] direction: 90: mean = 2.197, 95% CI = [1.401, 2.092] direction: 135: mean = 2.068, 95% CI = [1.260, 1.820] direction…		Mixed-effects model: -135: p value = 0.024 -90 p value = 0.015 -45 p value = 0.014 0 p value = 0.0002 45 p value = 0.0565 90 p value = 0.0506 135 p value = 0.0079 180 p value = 0.0011
Fig. 1M: SST axons Vis. Vs Vis. + LED N = 5, n = 913/1262 (66.87%) negatively modulated axons	Average Visual Response. Mean + SEM = 0.81634 + 0.034204 25th Percentile = 0.6244 75th Percentile = 0.9587 Average Visual Response +LED: Mean + SEM = 0.66834 + 0.029884 25th Percentile = 0.48622 75th Percentile = 0.79218 Preferred Direction Response: Mean + SEM = 1.06866 + 0.03 25th Percentile = 0.81238 75th Percentile = 1.32304 Preferred Direction Response + LED Mean + SEM = 0.85198 + 0.030182 2…		Avg Response Nested t-test p value<0.0001 Preferred direction: Nested t-test p value<0.0001
Fig. 1N: SST Somas Vis. Vs Vis. + LED N = 5, n = 77/147 (52%) negatively modulated somas	Average Visual Response. Mean + SEM = 0.82606 + 0.131862 25th Percentile = 0.52276 75th Percentile = 0.91614 Average Visual Response +LED: Mean + SEM = 0.77898 + 0.137196 25th Percentile = 0.45286 75th Percentile = 0.84922 Preferred Direction Response: Mean + SEM = 1.15742 + 0.15577 25th Percentile = 0.74618 75th Percentile = 1.3316 Preferred Direction Response + LED Mean + SEM = 0.9492 + 0.14443…		Avg Response Nested t-test p value = 0.0015 Preferred direction: Nested t-test p value<0.0001
Extended Data Fig. 1B: ALM N = 3 mice S1 N = 4 mice V1 = 3 mice	Mean +/-SEM Total count: ALM: 7.667 +/- 1.202 S1 3.250 +/- 0.4787 V1 5.333 +/- 0.6667 Per starters: ALM: 0.2368 +/- 0.04463 S1: 0.1357 +/- 0.03949 V1: 0.2504 +/- 0.06537
Extendata Data Fig. 1C. Distribution starters per layer (%)	L2/3: 25 / 15.385 / 18.518 L4: 31.25 / 11.538 / 22.222 L5: 43.75 / 46.154 / 55.556 L6: 0 / 26.923 / 3.704

### Sheet: Figure 2 + ED Fig. 5
Figures	Mean +/- SEM		Tests / P values
Fig. 2F n = 8 DistTC	Axo-axonic synapses: From NDNF: 8.750 +/- 2.484 From ViP: 3.125 +/- 0.7425 Axo-axonic contacts: From NDNF: 72.88 +/- 19.04 From VIP: 29.75 +/- 6.868 Axo-dendritic synapses: From NDNF: 6.625 +/- 1.546 From VIP: 22.63 +/- 3.229		Wilcoxon test (one way, paired): Axo-axo synapses: p = 0.0469 Axo-axo contacts: p = 0.0078 Axo-dendritic synapses: p = 0.0039
Fig. 2H N = 3 mice n = 7 slices n = 1320 contacts	Contact area distribution (um2): 1.199 +/- 0.04951 Contact area %: 7.217 +/- 1.471 / Column values: 11.22; 3.14; 0.90; 10.25; 10.02; 8.28; 6.7
Extended Data Fig. 5F N = 3 mice n = 7 slices n = 1320 contacts	Count density contact: 0.02591 +/- 0.002897 Column values: 0.024064078; 0.032325554; 0.027293191 0.034473301; 0.010713607; 0.0253837; 0.0271039

### Sheet: Figure 3 + ED Fig. 6
Figures	Mean +/- SEM		Tests / P values
Figure 3C: Ephys	n=15 Mean±SEM eIPSC= 445±70.9 pA C-oeIPSC = 368.77±53.4 pA Median [Q1 Q3] eIPSC= 315.16 [289.9, 552.85] C-oeIPSC = 277.1 [239.65, 455.6]		Paired Wilcoxin signed-ranked test (w=120; p=3.05e-5)
Figure 3F: Ephys	Facilitating (n=8) – Mean ± SEM	Depressing (n=6) – Mean ± SEM	Normal distribution – Shapiro-Wilk Two-sample t-test w/ Welch Correction P2: t-statistic = 5.52 ; DF=11.16 ; p-value= 1.71e-4; P3: t-statistic = 4.78 ; DF=9.58 ; p-value= 8.36914e-4 P4: t-statistic=3.70628 ; DF=8.30228 ; p-value=0.00561
	p1 = 1 ± 0 p2 = 1.233 ± 0.03 p3 = 1.256 ± 0.05 p4 = 1.254 ± 0.08	p1 = 1 ± 0 p2 = 0.99 ± 0.22 p3 = 0.961 ± 0.025 p4 = 0.91 ± 0.027
Figure 3G: Ephys	Mean ± SEM Facilitating (n=8)=1.18±0.04 Depressing (n=6)=0.96±0.02 Median [Q1 Q3] Facilitating (n=8) = 1.17 [1.06 1.29] Depressing (n=6) = 0.97 [0.94 0.99]		Normal distribution – Shapiro-Wilk Two-sample t-test w/ Welch Correction t-statistic = 4.61 ; DF=9.33; p-value= 0.001
Figure 3I: Ephys	Facilitating (n=8) – Mean ± SEM	Depressing (n=6) – Mean ± SEM	Non-Normal distribution – Shapiro-Wilk Mann-Whitney U test P2: U = 18; Z=-0.71; p-value= 0.47 P3: U = 18; Z=-0.71; p-value= 0.47 P4: U = 20; Z=-0.45; p-value= 0.65
	p1 = 1 ± 0 p2 = 1.233 ± 0.03 p3 = 1.256 ± 0.05 p4 = 1.254 ± 0.08	p1 = 1 ± 0 p2 = 0.99 ± 0.022 p3 = 0.961 ± 0.025 p4 = 0.91 ± 0.027
Figure 3J: Ephys	Mean ± SEM Facilitating (n=8)=1.277±0.07 Depressing (n=6)=1.23±0.06 Median [Q1 Q3] Facilitating (n=8)= 1.26 [1.13 1.41] Depressing (n=6)=1.18 [1.13 1.24]		Non-Normal distribution – Shapiro-Wilk Mann-Whitney U test U = 29; Z=-0.58; p-value= 0.56
Figure 3Kii: Ephys	Mean±SEM P1=398.4±104.3 P1’=286.6±68.4 P2=477.2±113.1 P2’=368.3±83.5 P3=512.2±119.2 P3’=406.3±89.7 P4=515.5±118.6 P4’=402.3±86.3	Median [Q1 Q3] P1=357 [197 430] P1’=311.5 [118 350] P2=421 [296 520] P2’=365 [207 480] P3=451.5 [351 537] P3’=391 [258 510] P4=451.5 [376 525] P4’=384 [259 515]	Shapiro-wilk test – normal distribution Paired-sample t-test P1: t-statistic = 2.47; DF=5; p-value= 0.055– power=0.51 P2: t-statistic = 2.62; DF=5; p-value= 0.046– power=0.56 P3: t-statistic = 2.62; DF=5; p-value= 0.046 – power = 0.56 P4: t-statistic=2.44 ; DF=5; p-value=0.058 – power = 0.50
Figure 3Li: Ephys	eIPSC (n=6) – Mean ± SEM	C-oeIPSC (n=6) – Mean ± SEM	Normal distribution – Shapiro-Wilk Paired-sample t-test P2: t-statistic = -1.76; DF=5; p-value= 0.137 – power=0.3 P3: t-statistic = -2.21 ; DF=5; p-value= 0.07 – power = 0.43 P4: t-statistic=-1.9 ; DF=5; p-value=0.11 – power = 0.34
	p1 = 1 ± 0 p2 = 1.19 ± 0.03 p3 = 1.257 ± 0.03 p4 = 1.248 ± 0.024	p1 = 1 ± 0 p2 = 1.25 ± 0.032 p3 = 1.364 ± 0.046 p4 = 1.361 ± 0.053
	Mean±SEM eIPSC (n=6)=1.17±0.02 C-oeIPSC (n=6)=1.24±0.03 Median [Q1 Q3] eIPSC (n=6)= 1.18 [1.12 1.23] C-oeIPSC (n=6)=1.24 [1.18 1.32]		Boxplot inset (facilitation across all 4 peaks per cell) Normal distribution – Shapiro-Wilk Paired-sample t-test t-statistic = -2.05 ; DF=5; p-value= 0.09 – power = 0.38
Figure 3Lii: Ephys	Rate of change Mean±SEM eIPSC = 0.00257 ± 2.8e10-4 C-oeIPSC =0.00362±4.69e10-4 Median [Q1 Q3] eIPSC = 0.00268 [0.0021 0.0029] C-oeIPSC = 0.0036 [0.0029 0.0045]		Normal distribution – Shapiro-Wilk test Paired-sample t-test t-statistic= -4.14 ; DF=5; p-value=0.009 – power = 0.9

### Sheet: Figure 4 + ED Fig. 7-8
Figures	Mean +/- SEM		Tests / P values
Fig. 4C N = 3 mice n = 7 slices n = 1320 / 384 contacts	Contact area %: 7.217 +/- 1.471 / Column values: 11.22; 3.14; 0.90; 10.25; 10.02; 8.28; 6.7 Contact area distribution (um2): GABAB1R- : 1.199 +/- 0.04951 GABAB1R+: 0.5474 +/- 0.02498		Distribution: Kolmogorov-Smirnov Test: <0.0001
Fig. 4D: N = 3 mice n = 7 slices	GABAB1R- <1um: 78.71 +/- 6.13 <2um: 17.57 +/- 5.48 >2um: 3.57 +/- 1.56 GABAB1R+: <1um: 70.29 +/- 7.67 <2um: 19.43 +/- 4.88 >2um: 10.29 +/- 3.77		2-way Anova: Distance Factor: p = 0.0002 GABAB1R : p = 0.3559 Distance x GABAB1R: p = 0.3659 Tukey’s mult-comparison test: adjusted p-values Between GABAB1R- and +: <1um p = 0.3140 <2um p = 0.7997 >2um p = 0.0745 Between distance GABAB1R+: <1um vs <2um p =0.0144 <1um vs >2um p = 0.0039 <2um vs >2um p = 0.1495 GABAB1R-: <1um vs <2um p = 0.0044 <1um vs >2um p <0.0001 <2um vs >2um p = 0.0865
Fig. 4Hi: axons tuning curve, saline treatment N = 5, n = 518 ROIs	Vis. only: direction: -135: mean = 4.86, 95% CI = [4.526, 5.173] direction: -90: mean = 5.237, 95% CI = [4.862, 5.597] direction: -45: mean = 5.432, 95% CI = [5.080, 5.780] direction: 0: mean = 8.346, 95% CI = [7.876, 8.834] direction: 45: mean = 5.134, 95% CI = [4.780, 5.476] direction: 90: mean = 5.087, 95% CI = [4.763, 5.431] direction: 135: mean = 5.400, 95% CI = [5.088, 5.765] direction: 180…		Mixed-effects model: -135: p value = 2.42e-22 -90 p value = 2.04e-31 -45 p value = 5.67e-32 0 p value = 1.75e-58 45 p value = 1.29e-34 90 p value = 4.73e-29 135 p value = 2.80e-32 180 p value = 7.84e-25
Fig. 4Hii: axons tuning curve, CGP treatment N= 5, n = 426 ROIs	Vis. Response: direction: -135: mean = 4.029, 95% CI = [4.262, 3.763] direction: -90: mean = 4.064, 95% CI = [4.326, 3.821] direction: -45: mean = 4.365, 95% CI = [4.634, 4.095] direction: 0: mean = 5.934, 95% CI = [6.233, 5.648] direction: 45: mean = 3.944, 95% CI = [4.191, 3.688] direction: 90: mean = 4.089, 95% CI = [4.350, 3.833] direction: 135: mean = 4.426, 95% CI = [4.698, 4.168] direction…		Mixed-effects model: -135: p value = 6.82e-06 -90 p value =6.22e-09 -45 p value = 1.61e-09 0 p value = 7.60e-20 45 p value = 1.58e-08 90 p value = 4.23e-11 135 p value = 3.13e-07 180 p value = 3.00e-07
Fig. 4J: SST axons saline vs CGP	Saline: Mean = -30.7530, 95% CI = [-33.383, -28.019] CGP: Mean = -18.9620, 95% CI =[-22.933, -14.546]		Mixed effect model: p value = 1.163e-07
Fig. 4Ki: somas tuning curve, saline treatment N = 5, n = 113	Vis. Response: direction: -135: mean = 1.192, 95% CI = [1.102, 1.661] direction: -90: mean = 1.295, 95% CI = [1.056, 1.573] direction: -45: mean = 1.372, 95% CI = [1.192, 1.761] direction: 0: mean = 3.332, 95% CI = [2.374, 3.250] direction: 45: mean = 1.222, 95% CI = [1.150, 1.793] direction: 90: mean = 1.306, 95% CI = [1.043, 1.630] direction: 135: mean = 1.339, 95% CI = [1.056, 1.644] direction…		Mixed-effects model: -135: p value = 0.271 -90 p value = 0.910 -45 p value = 0.640 0 p value = 0.071 45 p value = 0.205 90 p value = 0.928 135 p value = 0.963 180 p value = 0.025
Fig. 4Kii: somas tuning curve, CGP treatment N = 5, n = 87	Vis. Response only: direction: -135: mean = 0.956, 95% CI = [0.666, 1.146] direction: -90: mean = 0.867, 95% CI = [0.753, 1.390] direction: -45: mean = 1.177, 95% CI = [0.885, 1.499] direction: 0: mean = 3.089, 95% CI = [1.967, 2.965] direction: 45: mean = 1.063, 95% CI = [0.758, 1.313] direction: 90: mean = 1.007, 95% CI = [0.815, 1.402] direction: 135: mean = 1.178, 95% CI = [0.822, 1.354] dire…		Mixed-effects model: -135: p value = 0.657 -90 p value = 0.351 -45 p value = 0.927 0 p value = 0.088 45 p value = 0.777 90 p value = 0.687 135 p value = 0.569 180 p value = 0.095
Fig. 4M: somas saline vs CGP	Saline: Mean = -18.4561, 95% CI = [-31.29 -5.61] CGP: Mean = -12.88, 95% CI = [-26.17 0.417]		Mixed effect model: p value = 0.521
Fig 4Pi - Ephys CGP	Mean±SEM P1=224.6± 59.1 P1’=173.3± 44.8 P2=301.6± 76.1 P2’=239±57.1 P3=323.5±78.8 P3’=255.8± 56.8 P4=333.1± 81.9 P4’=265.8± 58.9	Median [Q1 Q3] P1=198 [117 249] P1’=170.5 [76 251] P2=255 [188 360] P2’=252.5 [126 315] P3=275 [218 379] P3’=269 [155 334] P4=282 [238 372] P4’=263.5 [170 376]	Shapiro-wilk test – normal distribution Paired-sample t-test P1: t-statistic = 2.21; DF=5; p-value= 0.077– power=0.43 P2: t-statistic = 2.11; DF=5; p-value= 0.08– power=0.4 P3: t-statistic = 1.97; DF=5; p-value= 0.11– power = 0.35 P4: t-statistic=1.63 ; DF=5; p-value=0.16– power = 0.26
Fig 4Pii - Ephys CGP	Mean±SEM eIPSC=40.9±12.8 C-oeIPSC=28.4±9.2 C-oeIPSC-CGP=31.3±9.4 Median [Q1 Q3] eIPSC=34.6 [21.6 43.9] C-oeIPSC=28.2 [10.7 39.4] C-oeIPSC-CGP=33.8 [13.3 43.1]		Shapiro-wilk test – normal distribution Paired-sample t-test eIPSC vs C-oeIPSC: t-statistic = 2.57; DF=5; p-value= 0.049– power=0.54 eIPSC vs C-oeIPSC-CGP: t-statistic = 1.72; DF=5; p-value= 0.14– power=0.28
Fig 4Piii - Ephys CGP	Mean±SEM C-oeIPSC/eIPSC P1=1±0 P2=1.05± 0.02 P3=1.08± 0.03 P4=1.09± 0.04	Mean±SEM C-oeIPSC-CGP/eIPSC-CGP P1= 1±0 P2=1.04±0.04 P3=1.07±0.06 P4=1.09±0.09	Shapiro-wilk test – normal distribution Paired-sample t-test P2: t-statistic = 0.11; DF=5; p-value= 0.9– power=0.051 P3: t-statistic = 0.17; DF=5; p-value= 0.86– power = 0.053 P4: t-statistic=-0.02 ; DF=5; p-value=0.98– power = 0.50
Extended Data Fig 8C	Mean peak amplitude ± SEM: eIPSC=354.06 ± 77.1 eIPSC-Baclofen=137.98 ± 92.09 eIPSC-Baclofen-CGP=280.65 ± 76.39 Mean charge +/- SEM: eIPSC=11.66 ± 3.05 eIPSC-Baclofen=2.42 ± 1.43 eIPSC-Baclofen-CGP=10.11 ± 2.97		Paired Wilcoxon Signed Ranked Test eIPSC > eIPSC-Baclofen p = 0.0156; W = 21 eIPSC-Baclofen-CGP > eIPSC-Baclofen: p = 0.0156; W =21
Extended Data Fig 8D	eIPSC (n=6) – Mean ± SEM p1 = 1 ± 0 p2 = 1.19 ± 0.03 p3 = 1.257 ± 0.03 p4 = 1.248 ± 0.024	C-oeIPSC (n=6) – Mean ± SEM p1 = 1 ± 0 p2 = 1.25 ± 0.032 p3 = 1.364 ± 0.046 p4 = 1.361 ± 0.053
	eIPSC-CGP (n=6) – Mean ± SEM p1 = 1 ± 0 p2 = 1.25 ± 0.06 p3 = 1.47 ± 0.08 p4 = 1.5 ± 0.1	C-oeIPSC (n=6) – Mean ± SEM p1 = 1 ± 0 p2 = 1.25 ± 0.06 p3 = 1.57 ± 0.11 p4 = 1.65 ± 0.16
Extended Data Fig 8E	Mean ± SEM eIPSC = 1.17± 0.02 C-oeIPSC = 1.2 ± 0.03 eIPSC-CGP = 1.3 ± 0.06 C-oeIPSC-CGP = 1.4± 0.08	Median [Q1 Q3] eIPSC = 1.18 [1.13 1.2] C-oeIPSC = 1.23 [1.18 1.3] eIPSC-CGP = 1.27 [1.26 1.36] C-oeIPSC-CGP = 1.34 [1.25 1.58]	eIPSC-CGP non-normally distributed [Mann-Whitney U] eIPSC vs C-oeIPSC (t-statistic=-2.05186 ; DF = 5; p=0.09542) eIPSC vs eIPSC-CGP (U=2; Z=-2.48199; p=0.01307) eIPSC vs C-oeIPSC-CGP (t-statistic=-2.84234; DF=5; p=0.03615)
Extended Data Fig. 7A N = 3 mice n = 7 slices	Mean ± SEM SST+GABAB coloc: 3.321 ± 0.9186 SST+GABAB 90* rotation coloc: 0.03125 ± 0.02709		Mann-Whitney Test: p = 0.0002
Extended Data Fig 7.F left: SST axons analysis window during laser stim	Saline: Mean = -1.7345 95% CI = [-1.921 -1.541] CGP: Mean = -0.5559 95% CI = [-0.693 -0.415]		Mixed effect model: p value = 8.361e-33
Extended Data Fig 7.F right: SST axons analysis window post laser stim	Saline: Mean = -36.03 95% CI = [-40.39 -31.66 ] CGP: Mean = -24.21 95% CI = [-29.04 -19.38 ]		Mixed effect model: p value = 1.940e-55
Extended Data fig 7.G left, SST somas analysis window during laser stim	Saline: Mean = -0.2765 95% CI = [-0.513 -0.040] CGP: Mean = -0.2076 95% CI = [-0.444 0.066 ]		Mixed effect mode: p value = 0.846
Extended Data Fig 7.G right, SST somas analysis window post laser stim	Saline: Mean = -1.183 95% CI = [-1.696 -0.688] CGP: Mean = -1.105 95% CI = [-1.679 -0.577]		Mixed effect model: P value = 0.472
Extended Data Fig 7D. Saline vs CGP (without opto)	Axons saline: Mean = 6.9141 95% CI = [6.519 7.302] Axons CGP: Mean = 4.9982 95% CI = [4.741 5.236] Somas saline: Mean = 2.3903 95% CI = [2.016 2.793] Somas CGP: Mean = 2.3650 95% CI = [1.868 2.889]		saline_axons_vs_CGP_axons: p-value = 1.489e-28 saline_axons_vs_saline_somas: p-value = 9.935e-26 saline_axons_vs_CGP_somas: p-value = 2.820e-18 CGP_axons_vs_saline_somas: p-value = 1.379e-16 CGP_axons_vs_CGP_somas: p-value = 2.927e-16 saline_somas_vs_CGP_somas: p-value = 0.515

### Sheet: Figure 5 + ED Fig. 9-10
Figures	Mean +/- SEM		Tests / P values
Fig. 5Fi: SST axons low contrast Nstationary= 5, n = 342 Nlocomotion = 4, n = 330	Stationary: direction -135: mean = 0.863, 95% CI = [1.023, 0.719] direction -90: mean = 1.146, 95% CI = [1.335, 0.976] direction -45: mean = 1.427, 95% CI = [1.636, 1.226] direction 0: mean = 2.763, 95% CI = [3.084, 2.447] direction 45: mean = 1.199, 95% CI = [1.364, 1.036] direction 90: mean = 1.154, 95% CI = [1.322, 0.989] direction 135: mean = 1.218, 95% CI = [1.375, 1.065] direction 180: mean…		Mixed effects model: -135 p value = 0.00092 -90 p value = 5.35e-06 -45 p value= 6.00e-09 0 p value= 0.0021 45 p value = 0.522 90 p value = 0.017 135 p value = 3.87e-13 180 p value= 0.0002
	Inset: Stationary: Mean 1.38, 95% CI = [1.31, 1.46] Locomotion: Mean 0.581, 95% CI = [0.51 0.65]		Mixed effects model: p value = 3.55e-08
Fig. 5Gi: Tuning curves axons high contrast Nstationary= 6, n = 468 Nlocomotion = 5, n = 436	Stationary: direction: -135: mean = 2.198, 95% CI = [2.807, 3.565] direction: -90: mean = 2.186, 95% CI = [2.868, 3.524] direction: -45: mean = 2.258, 95% CI = [3.984, 4.818] direction: 0: mean = 3.745, 95% CI = [4.997, 5.992] direction: 45: mean = 2.397, 95% CI = [3.553, 4.304] direction: 90: mean = 2.344, 95% CI = [3.095, 3.820] direction: 135: mean = 2.303, 95% CI = [3.257, 4.041] direction: 1…		Mixed effects model: -135: p value = 7.749e-08 -90 p value = 2.340e-17 -45 p value = 5.810e-25 0 p value = 1.449e-23 45 p value = 1.420e-18 90 p value = 2.421e-20 135 p value = 1.429e-15 180 p value = 2.544e-25
	Inset: Stationary: Mean 2.18, 95% CI = [2.13, 2.23] Locomotion: Mean 3.09, 95% CI = [3.00, 3.20]		Mixed effects model: p value = 7.68e-76
Fig. 5Hi: Tuning curves somas low contrast Nstationary= 9, n = 198 Nlocomotion = 8, n = 162	Stationary: direction -135: mean = 0.679, 95% CI = [0.805, 0.557] direction -90: mean = 0.495, 95% CI = [0.596, 0.402] direction -45: mean = 0.673, 95% CI = [0.783, 0.556] direction 0: mean = 1.936, 95% CI = [2.173, 1.729] direction 45: mean = 0.723, 95% CI = [0.853, 0.600] direction 90: mean = 0.534, 95% CI = [0.656, 0.424] direction 135: mean = 0.650, 95% CI = [0.763, 0.541] direction 180: mean…		Mixed effects model: -135: p value = 0.0008 -90 p value = 4.38e-11 -45 p value = 0.0003 0 p value = 2.97e-05 45 p value = 4.14e-08 90 p value = 4.95e-07 135 p value = 1.05e-07 180 p value = 0.1003
	Inset: Stationary: Mean 0.88 , 95% CI = [0.82, 0.94 ] Locomotion: Mean 1.75, 95% CI = [1.58, 1.91]		Mixed effects model: p value = 7.63e-29
Fig. 5Ii: Tuning curves somas high contrast Nstationary= 12, n = 297 Nlocomotion = 11, n = 257	Stationary: direction -135: mean = 1.685, 95% CI = [1.924, 1.452] direction -90: mean = 1.483, 95% CI = [1.675, 1.321] direction -45: mean = 1.670, 95% CI = [1.862, 1.475] direction 0: mean = 3.860, 95% CI = [4.218, 3.508] direction 45: mean = 1.711, 95% CI = [1.972, 1.462] direction 90: mean = 1.444, 95% CI = [1.621, 1.274] direction 135: mean = 1.641, 95% CI = [1.838, 1.448] direction 180: mean…		Mixed effects model: -135 p value = 0.069 -90 p value = 0.001 -45 p value = 0.003 0 p value = 0.0002 45 p value = 5.34e-07 90 p value = 2.92e-09 135 p value = 0.11 180 p value = 0.069
	Inset: Stationary: Mean 2.05 , 95% CI = [1.96, 2.15 ] Locomotion: Mean 2.46, 95% CI = [2.29, 2.62]		Mixed effects model: p value = 3.27e-15
Extended Data Fig. 10 A LMI, N axons low = 4, n = 257 Naxons high = 5, n = 309 N somas low = 8, n = 115 N somas high = 11, n = 193	Axons low: mean = -0.01, 95% CI [ -0.04, 0.02] Axons high: mean = 0.01, 95% CI [ -0.02, 0.05] Somas low: mean = 0.16, 95% CI [0.12, 0.21] Somas high: mean = 0.09, 95% CI [0.05, 0.137]
Extended Data Fig. 10 B LMI positive	Axons low: mean = 0.19, 95% CI [ 0.17, 0.19] Axons high: mean = 0.18, 95% CI [0.17, 0.19] Somas low: mean = 0.28, 95% CI [0.24, 0.31] Somas high: mean = 0.258, 95% CI [0.23, 0.28]		p value = 3.27e-15
Extended Data Fig. 10 C LMI negative	Axons low: mean = -0.21, 95% CI [ -0.24, -0.18] Axons high: mean = -0.34, 95% CI [-0.42, -0.27] Somas low: mean = -0.16, 95% CI [-0.21, -0.11] Somas high: mean = -0.25, 95% CI [-0.31, -0.19]		-90 p value = 0.001 -45 p value = 0.003 0 p value = 0.0002 45 p value = 5.34e-07 90 p value = 2.92e-09 135 p value = 0.11 180 p value = 0.069
